# Establishing a Male-Positive Genetic Sexing Strain in the Asian Malaria Vector *Anopheles stephensi*

**DOI:** 10.1101/2024.07.17.603997

**Authors:** Shih-Che Weng, Fangying Chen, Ming Li, Sammy Lee, Connor Gerry, Dylan Can Turksoy, Omar S. Akbari

**Author notes:** To whom correspondence should be addressed: Omar S. Akbari, Ph.D., School of Biological Sciences, Department of Cell and Developmental Biology, University of California, San Diego, La Jolla, CA 92093, USA. Equal contributions (Shih-Che Weng, Fangying Chen, Ming Li).

## Abstract

Genetic biocontrol interventions targeting mosquito-borne diseases require the release of male mosquitoes exclusively, as only females consume blood and transmit human pathogens. This reduces the risk of spreading pathogens while enabling effective population control. Robust sex sorting methods to enable early larval sorting in mosquitoes need to be developed to allow for scalable sex sorting for genetic biocontrol interventions. This study applies the SEPARATOR (Sexing Element Produced by Alternative RNA-splicing of A Transgenic Observable Reporter) system, previously developed for *Aedes aegypti*, to the Asian malaria vector *Anopheles stephensi*. We hypothesized that the intron from the *doublesex* gene in *Anopheles gambiae* would function in *An. stephensi* due to evolutionary conservation. Our results confirm that the splicing module from *An. gambiae* operates effectively in *An. stephensi*, demonstrating evolutionary conservation in sex-specific splicing events between these species. This system enables reliable positive male selection from first instar larval to pupal stages. RT-PCR analysis demonstrates that male-specific EGFP expression is dependent on *doublesex* sex-specific splicing events. The SEPARATOR system’s independence from sex-chromosome linkage confers resistance to meiotic recombination and chromosomal rearrangements. This approach may facilitate the mass release of males, and the cross-species portability of SEPARATOR establishes it as a valuable tool for genetic biocontrol interventions across various pest species.
