## Supplemental Tables for "Establishing a Male-Positive Genetic Sexing Strain in the Asian Malaria Vector *Anopheles stephensi*"

### Sheet: Table S1
	Table S1. The sex sorting of SEPARATOR mosquitoes during the initial 15 generations
			GFP+			GFP-
	Number of generation	Number of counted mosquitoes	Number of male	Number of female	Male proportion	Number of male	Number of female	Female proportion
	G0	19	3	0	1	0	16	1
	G1	19	12	0	1	0	7	1
	G2	NA
	G3	NA
	G4	NA
	G5	134	43	0	1	24	67	0.736264
	G6	89	39	0	1	8	42	0.84
	G7	105	48	0	1	5	52	0.912281
	G8	97	50	0	1	3	44	0.93617
	G9	107	50	0	1	1	56	0.982456
	G10	71	38	0	1	0	33	1
	G11	95	49	0	1	0	46	1
	G12	95	49	0	1	0	46	1
	G13	280	143	0	1	0	137	1
	G14	877	451	0	1	0	426	1
	G15	1150	581	0	1	0	569	1
	*NA means not analyzed

### Sheet: Table S2
	Table S2. Sequences of primers and gBlock fragment used in this study
	Name	Sequence	Amplicon	Usage	Note
	1174K AgDsx E4 F	gagggccgccaccacctgttcctgATGATGCCCCTGATGTACGTCATACTAAAGAG	Hr5Ie1 to 5' of Intron4	Dsx splicing module assembly
	1174K AgDsx E6-GFP R	tcctcgcccttgctcaccatCGACAGCGAGCTGGACCTCGACCGAATAG
	1174I ie1-F2	ggcggcgacaagatcgtgaacaaccaagtgac	Hr5ie1 to EGFP	RT-PCR of the SEPERATOR splicing module	figure 1.D
	1174I GFP-R2	cagatgaacttcagggtcagcttgccgtagg
	AS_YG2_F	TGCCGGACATGACATTTG	GenBank: KC822953	Y chromosome marker	figure S2
	AS_YG2_R	TCAATGCGAACAGAAGGCTAA
	1179C.10	gtttaggtcgagtaaagtttCCCTAGAAAGATAGTCTGC	sv40 to pBAC arm	The marker of SEPERATOR	figure S2
	934.S26	AAAGCAATAGCATCACAAATTTCA
	AS_RPS4-F	GAGTCCATCAAAGGAGAAAGTCTAC	RPS4	Genomic reference	figure S2
	AS_RPS4-R	TAGCTGGCGCATCAGGTAC	RPS4
	1179_dsx_c1	GCATCTCGGAGCTACTCATTC	An. stephensi dsx Exon2/3 junction to Exon6	RT-PCR of the dsx splicing	figure S5
	1179_dsx_c2	CTGGTGGAGGGTTTCGATTT
	pBAC_L1	TGGCTCTTCAGTACTGTCAT	pBAC left arm	Identify the SEPARATOR insertion site in the genome
	pBAC_L2	TACGCATGATTATCTTTAACGTA
	pBAC_L3	GCATGTGTTTTATCGGTC	pBAC left arm with pBAC_L1	The same as previous
	pBAC_L1nest	CACTTCATTTGGCAAAATAT	within amplicon of pBAC_L1/L2	The same as previous
	pBAC_L2nest	GTCACAATATGATTATCTTTCTAGG
	pBAC_R1	GACACTTACCGCATTGACAAG	pBAC rightarm	The same as previous
	pBAC_R2	CAAAGTCCACGAGGCGTAG
	pBAC_R1nest	ACTGAGATGTCCTAAATGCACAG	within amplicon of pBAC_R1/R2	The same as previous
	pBAC_R2nest	CCGAGTCTCTGCACTGAAC
	1174K Piggybac F	cgtccatttcgtccgcagtc	Full length of SEPARATOR in SEPARATOR mosquitoes	Verifying that SEPARATOR is located on chromosome 2	figure S3
	1174K Piggybac R	tggatttccaggttgctttg
